# TOR coordinates with transcriptional and chromatin machinery to regulate thermotolerance and thermomemory

**DOI:** 10.1101/2020.07.28.224634

**Authors:** Mohan Sharma, Muhammed Jamsheer K, Brihaspati Narayan Shukla, Manvi Sharma, Prakhar Awasthi, Sanjeet Kumar Mahtha, Gitanjali Yadav, Ashverya Laxmi

**Affiliations:** National Institute of Plant Genome Research, Aruna Asaf Ali Road, New Delhi-110067, India; Amity Food & Agriculture Foundation, Amity University, Uttar Pradesh, India

## Abstract

Global warming exhibits profound effects on plant fitness and productivity. To withstand stress, plants sacrifice their growth and activate protective stress responses for ensuring survival. However, the switch between growth and stress is largely elusive. In the past decade, emerging role of Target of Rapamycin (TOR) has been studied linking energy and stress signaling. Here, we have identified an important role of Glc-TOR signaling in plant adaptation to heat stress (HS). Glc-TOR via the E2Fa signaling module regulates the transcription of heat shock factor genes through direct recruitment of E2Fa onto their promoter regions. Glc also epigenetically governs the transcription of core HS signaling genes in a TOR-dependent manner. TOR acts in concert with p300/CREB HISTONE ACETYLTRANSFERASE1 (HAC1) and dictates the epigenetic landscape of HS loci to regulate thermotolerance. Arabidopsis plants defective in *TOR* and *HAC1* exhibited reduced thermotolerance with a decrease in expression of core HS signaling genes. In addition, TOR also promotes accumulation of histone H3K4me3 marks at the promoters of thermomemory-related genes and therefore, governs thermomemory. Collectively, our findings thus reveal a mechanistic framework in which Glc-TOR signaling through different modules determines the integration of stress and energy signaling to regulate thermotolerance and thermomemory.
