## Supplemental Table 6 for "TOR coordinates with transcriptional and chromatin machinery to regulate thermotolerance and thermomemory"

### Sheet: Supplemental Table 6
Supplemental Table S6. List of Co-expression genes of TOR, RAPTOR, E2Fa, BRM and HAC1 show huge overlap of gene involved in chromatin remodeling
Gene ID	Gene name	Function	TOR	RAPTOR1B	E2Fa	BRM	HAC1
Chromatin remodeling
At2g46020	BRM/CHR2	transcription regulatory protein SNF2, putative	Yes***	Yes***	–	Yes***	Yes***
At5g44800	PKR1	chromatin remodeling 4	Yes***	Yes***	Yes***	Yes***	Yes***
At2g13370	CHR5	chromatin remodeling 5	Yes***	Yes***	–	Yes***	Yes***
At1g08600	CHR20	P-loop containing nucleoside triphosphate hydrolases superfamily protein	Yes***	Yes***	–	Yes***	Yes***
At3g06400	CHR11	chromatin-remodeling protein 11	Yes***	Yes***	–	Yes***	Yes***
At2g44980	CHR10	SNF2 domain-containing protein / helicase domain-containing protein	Yes**	Yes**	–	Yes**	–
At1g77180	SKIP	chromatin protein family	Yes***	Yes***	–	Yes***	Yes***
At2g25170	SSL2	chromatin remodeling factor CHD3 (PICKLE)	Yes***	–	–	–	Yes***
At5g19310	CHR23	Homeotic gene regulator	Yes***	–	–	Yes***	–
At2g18760	CHR8	chromatin remodeling 8	Yes***	Yes***	Yes***	Yes***	Yes***
At1g03750	CHR9	switch 2	Yes**	Yes**	–	Yes**	Yes**
At3g06010	CHR12	Homeotic gene regulator	Yes***	Yes***	–	Yes***	Yes***
At2g22720	SPT2 chromatin	SPT2 chromatin protein	Yes***	Yes***	–	Yes***	Yes***
At5g18620	CHR17	chromatin remodeling factor17	Yes***	–	Yes***	Yes***	–
At1g48310	CHR18	chromatin remodeling factor18	–	–	–	Yes**	–
At5g63950	CHR24	chromatin remodeling 24	–	–	Yes***	Yes***	–
At3g42670	CLSY1	chromatin remodeling 38	–	–	Yes***	Yes***	–
At3g24340	CHR40	chromatin remodeling 40	–	–	Yes***	–	–
At5g66750	SOM4	chromatin remodeling 1	–	–	Yes***	–	–
At1g65470	NFB2	chromatin assembly factor-1 (FASCIATA1) (FAS1)	–	–	Yes***	–	–
At2g25170	SSL2	chromatin remodeling factor CHD3 (PICKLE)	–	–	–	–	–
At2g47620	SWI3A	SWITCH/sucrose nonfermenting 3A	–	–	–	Yes***	–
At2g33610	SWI3B	switch subunit 3	–	–	–	–	–
At1g21700	SWI3C	SWITCH/sucrose nonfermenting 3C	–	Yes**	Yes**	Yes**	–
At1g49520	BAF60b	SWIB complex BAF60b domain-containing protein	–	–	–	–	–
At3g19080	BAF60b	SWIB complex BAF60b domain-containing protein	–	–	Yes**	–	–
At4g22360	BAF60b	SWIB complex BAF60b domain-containing protein	Yes***	Yes***	–	Yes***	Yes***
At1g31760	SWIB/MDM2 domain	SWIB/MDM2 domain superfamily protein	–	–	Yes***	–	–
At2g35605	SWIB/MDM2 domain	SWIB/MDM2 domain superfamily protein	–	–	Yes***	–	–
At4g34290	SWIB/MDM2 domain	SWIB/MDM2 domain superfamily protein	–	–	Yes***	–	–
At5g08430	SWIB/MDM2 domain;Plus-3;GYF	SWIB/MDM2 domain;Plus-3;GYF	Yes***	–	–	Yes***	–
At2g18090	GYF	PHD finger family protein / SWIB complex BAF60b domain-containing protein / GYF domain-containing protein	Yes***	Yes***	–	Yes***	Yes***
At5g14170	CHC1	SWIB/MDM2 domain superfamily protein	Yes***	Yes***	–	Yes***	Yes***
At5g55660	DEK chromatin associated	DEK domain-containing chromatin associated protein	Yes***	–	Yes***	Yes***	Yes***
At4g26630	DEK chromatin associated	DEK domain-containing chromatin associated protein	Yes***	Yes***	–	Yes***	Yes***
At3g48710	DEK chromatin associated	DEK domain-containing chromatin associated protein	Yes***	–	–	Yes***	–
At5g42060	DEK	DEK, chromatin associated protein	–	–	–	–	–
			–	–	–	–	–
Histone Lysine Methylation			–	–	–	–	–
At5g53430	SET29	SET domain group 29	Yes***	Yes***	–	Yes***	Yes***
At4g02020	SWN	SET domain-containing protein	Yes***	Yes***	–	Yes***	Yes***
At5g42400	SDG25	SET domain protein 25	Yes***	Yes***	–	Yes***	Yes***
At3g61740	SDG14	SET domain protein 14	Yes**	–	–	Yes**	–
At1g76710	SDG26	SET domain group 26	Yes***	–	–	Yes***	–
At2g31650	SDG27	homologue of trithorax	Yes***	–	Yes***	–	–
At1g77300	SDG8	histone methyltransferases(H3-K4 specific);histone methyltransferases(H3-K36 specific)	Yes*	Yes*	–	–	Yes*
At4g17080	SET7/9	Histone H3 K4-specific methyltransferase SET7/9 family protein	–	Yes***	–	–	Yes***
At4g27910	SDG16	SET domain protein 16	–	Yes*	–	Yes*	Yes*
At5g43990	SUVR2	SET-domain containing protein lysine methyltransferase family protein	–	–	Yes***	–	–
At2g23380	SET1	SET domain-containing protein	–	–	Yes**	–	–
At4g30860	SDG4	SET domain group 4	–	–	Yes***	–	–
At2g17900	SDG37	SET domain group 37	–	–	Yes**	–	–
At5g17240	SDG40	SET domain group 40	–	–	Yes***	–	–
At2g44150	SDG7	histone-lysine N-methyltransferase ASHH3	–	–	Yes**	–	–
At2g19640	SDG39	ASH1-related protein 2	–	–	Yes**	–	–
At5g24330	SDG34	ARABIDOPSIS TRITHORAX-RELATED PROTEIN 6	–	–	Yes***	–	–
At3g26850	transferase	histone-lysine N-methyltransferases	–	–	Yes***	–	–
At3g03750	SUVR3	SET domain protein 20	–	–	–	–	–
At5g09790	SDG15	ARABIDOPSIS TRITHORAX-RELATED PROTEIN 5	–	–	–	–	–
At1g01920	SET	SET domain-containing protein	–	–	–	Yes**	–
At1g21920	SET7/9	Histone H3 K4-specific methyltransferase SET7/9 family protein	–	–	–	–	Yes***
			–	–	–	–	–
Histone Arginine Methylation			–	–	–	–	–
At3g12270	PRMT3	protein arginine methyltransferase 3	–	–	Yes***	–	–
At3g06930	PRMT4B	protein arginine methyltransferase 4B	–	–	Yes***	–	–
At2g19670	PRMT1A	protein arginine methyltransferase 1A	–	–	Yes***	–	–
At3g20020	PRMT6	protein arginine methyltransferase 6	–	–	Yes**	–	–
At4g29510	PRMT1B	arginine methyltransferase 11	–	–	Yes***	–	–
At1g04870	PRMT10	protein arginine methyltransferase 10	–	–	Yes***	–	–
			–	–	–	–	–
Acetylation			–	–	–	–	–
At3g12980	HAC5	histone acetyltransferase of the CBP family 5	Yes***	Yes***	–	Yes***	Yes***
At1g32750	TAF1	HAC13 protein (HAC13)	Yes***	Yes***	–	Yes***	Yes***
At1g21700	SWI3C	SWITCH/sucrose nonfermenting 3C	Yes**	–	–	–	–
At1g16710	HAC12	histone acetyltransferase of the CBP family 12	Yes***	Yes***	–	Yes***	Yes***
At1g55970	HAG4	histone acetyltransferase of the CBP family 4	Yes**	–	–	Yes**
At5g09740	HAM2	histone acetyltransferase of the MYST family 2	Yes**	Yes**	–	–	–
At3g54610	HAT1	histone acetyltransferase of the GNAT family 1	Yes**	Yes**	–	–	–
At1g79000	PCAT2	histone acetyltransferase of the CBP family 1	Yes**	Yes**	–	Yes**	Yes**
At5g50320	HAG3	radical SAM domain-containing protein / GCN5-related N-acetyltransferase (GNAT) family protein	–	Yes***	–	Yes***	–
At5g56740	HAG2	histone acetyltransferase of the GNAT family 2	–	–	Yes***	–	–
At5g64610	HAM1	histone acetyltransferase of the MYST family 1	–	–	–	Yes***	–
At5g09740	HAM2	histone acetyltransferase of the MYST family 2	–	–	–	Yes**	–
Deacetylation			–	–	–	–	–
At3g18520	HDA15	histone deacetylase 15	Yes***	–	–	Yes***	–
At1g08460	HDA8	histone deacetylase 8	Yes***	–	–	–	–
At5g61060	HDA5	histone deacetylase 5	Yes***	Yes***	–	Yes***	Yes***
At5g63110	SIL1	histone deacetylase 6	–	Yes***	–	Yes***	–
At5g26040	HDA2	histone deacetylase 2	–	Yes***	–	–	–
At3g44680	HDA9	histone deacetylase 9	–	Yes**	–	–	–
At3g44750	HDT1	histone deacetylase 3	–	–	Yes***	–	–
At5g22650	HDT2	histone deacetylase 2B	–	–	Yes***	–	–
At5g03740	HDT3	histone deacetylase 2C	–	–	Yes***	–	–
At2g27840	HDT4	histone deacetylase-related / HD-related	–	–	Yes***	–	–
At5g63110	SIL1	histone deacetylase 6	–	–	Yes***	–	–
At4g38130	RPD3A	histone deacetylase 1	–	–	Yes***	Yes***	–
			–	–	–	–	–
Transcriptional regulator			–	–	–	–	–
At1g43850	SEU	SEUSS transcriptional co-regulator	Yes***	Yes***	–	Yes***	Yes***
At4g25520	SLK1	SEUSS-like 1	Yes***	Yes***	–	Yes***	Yes***
At5g62090	SLK2	SEUSS-like 2	Yes***	Yes***	–	Yes***	Yes***
At3g07610	IBM1	Transcription factor jumonji (jmjC) domain-containing protein	Yes**	–	–	Yes**	Yes**
At1g11950	jmjC	Transcription factor jumonji (jmjC) domain-containing protein	Yes***	–	–	Yes***	–
At1g62310	jmjC	transcription factor jumonji (jmjC) domain-containing protein	Yes***	Yes***	–	Yes***	Yes***
At1g30810	JMJ18	Transcription factor jumonji (jmj) family protein / zinc finger (C5HC2 type) family protein	Yes***	Yes***	–	Yes***	Yes***
At2g38950	jmj	Transcription factor jumonji (jmj) family protein / zinc finger (C5HC2 type) family protein	Yes**	Yes**	–	Yes**	Yes**
At5g04240	ELF6	Zinc finger (C2H2 type) family protein / transcription factor jumonji (jmj) family protein	Yes***	Yes***	–	Yes***	Yes***
At1g08620	PKDM7D	Transcription factor jumonji (jmj) family protein / zinc finger (C5HC2 type) family protein	Yes***	Yes***	–	Yes***	Yes***
At1g63490	jmjC	transcription factor jumonji (jmjC) domain-containing protein	Yes***	Yes***	–	Yes***	Yes***
At4g00990	jmjC	Transcription factor jumonji (jmjC) domain-containing protein	Yes***	–	Yes***	Yes***	–
At5g46910	jmj	Transcription factor jumonji (jmj) family protein / zinc finger (C5HC2 type) family protein	–	–	–	–	–
			–	–	–	–	–
Histones			–	–	–	–	–
At4g40040	Histone	Histone superfamily protein	–	Yes**	–	–	Yes**
At1g07790	HTB1	Histone superfamily protein	–	–	Yes***	–	–
At1g01370	HTR12	Histone superfamily protein	–	–	Yes***	–	–
At5g10390	Histone	Histone superfamily protein	–	–	Yes***	–	–
At5g59870	HTA6	histone H2A 6	–	–	Yes***	–	–
At5g65360	Histone	Histone superfamily protein	–	–	Yes***	–	–
At2g38810	HTA8	histone H2A 8	–	–	Yes***	–	–
At1g09200	Histone	Histone superfamily protein	–	–	Yes***	–	–
At1g54690	HTA3	gamma histone variant H2AX	–	–	Yes***	–	–
At3g20670	HTA13	histone H2A 13	–	–	Yes***	–	–
At5g22880	HTB2	histone B2	–	–	Yes***	–	–
At5g65350	HTR11	histone 3 11	–	–	Yes***	–	–
At5g10400	Histone	Histone superfamily protein	–	–	Yes***	–	–
At3g27360	Histone	Histone superfamily protein	–	–	Yes***	–	–
At3g54560	HTA11	histone H2A 11	–	–	Yes***	–	–
At1g51060	HTA10	histone H2A 10	–	–	Yes***	–	–
At5g50930	Histone	Histone superfamily protein	–	–	Yes***	–	–
At3g53650	Histone	Histone superfamily protein	–	–	Yes***	–	–
At3g09480	Histone	Histone superfamily protein	–	–	–	–	–
At5g19490	Histone	Histone superfamily protein	–	–	–	–	–
At5g54640	RAT5	Histone superfamily protein	–	–	–	–	–
At5g10980	Histone	Histone superfamily protein	–	–	–	–	–
At5g59910	HTB4	Histone superfamily protein	–	–	–	–	–
			–	–	–	–	–
TOR signaling			–	–	–	–	–
At3g08850	RAPTOR1B	HEAT repeat ;WD domain, G-beta repeat protein protein	Yes***	Yes***	–	Yes***	Yes***
At5g01770	RAPTOR2	HEAT repeat ;WD domain, G-beta repeat protein protein	Yes***	Yes***	Yes***	Yes***	–
At5g22220	E2FB	E2F transcription factor 1	Yes**	–	–	Yes**	–
At5g14960	E2L1	DP-E2F-like 2	Yes***	–	–	–	–
At1g50030	TOR	target of rapamycin	Yes***	Yes***	–	Yes***	Yes***
At1g47870	E2FC	winged-helix DNA-binding transcription factor family protein	–	–	Yes***	–	–
At3g01330	E2L2	DP-E2F-like protein 3	–	–	Yes***	–	–
At2g36010	E2F3	E2F transcription factor 3	–	–	Yes***	–	–
At5g53000	TAP46	2A phosphatase associated protein of 46 kD	–	–	–	Yes***	–
			–	–	–	–	–
Chromosome maintenance			–	–	–	–	–
At2g16440	MCM4	Minichromosome maintenance (MCM2/3/5) family protein	–	–	Yes***	–	–
At2g07690	MCM5	Minichromosome maintenance (MCM2/3/5) family protein	–	–	Yes***	–	–
At4g02060	PRL	Minichromosome maintenance (MCM2/3/5) family protein	–	–	Yes***	–	–
At1g44900	MCM2	minichromosome maintenance (MCM2/3/5) family protein	–	–	Yes***	–	–
At5g46280	MCM3	Minichromosome maintenance (MCM2/3/5) family protein	–	–	Yes***	–	–
At2g20980	MCM10	minichromosome maintenance 10	–	–	Yes***	–	–
At3g09660	MCM8	minichromosome maintenance 8	–	–	Yes***	–	–
