## Supplemental Table 7 for "TOR coordinates with transcriptional and chromatin machinery to regulate thermotolerance and thermomemory"

### Sheet: Sheet1
Supplemental Table S7: List of primers used in the study.
AGI	Common name	Gene Sequence (5’-3’)	Description
18S RRNA	18S F	TGCAACAAACCCCGACTTATG
18S RRNA	18S R	CCCGCGTCGACCTTTTATC
AT2G26150	HSFA2 F	GGCCACCACCGTTTCTGA
AT2G26150	HSFA2 R	GTCCGTCGCCGGATCTT
AT3G12580	HSP70 F	CACTCTGAAACTGGTGTGTGATCA
AT3G12580	HSP70 R	CTTTCATAGGTCAGAGCGAGTTTTAA
AT1G54050	HSP20-I F (HSP20-like)	GAGGCGATCGAGAAGCTAATTC
AT1G54050	HSP20-I R (HSP20-like)	TCACGACTCTCGTTATTACTTTCG
AT1G52560	HSP20-II F (HSP20-like)	GCACGTGTGGACTGGAGAGA
AT1G52560	HSP20-II R (HSP20-like)	CCAGGCAAGTCAGCTTTAAACA
AT1G74310	HSP101 F	GTGGCCCGGGACTGTGT
AT1G74310	HSP101 R	TCAAGAGCTCTGGTCTGAAGTGT
AT4G17750	HSFA1A F	CAACAACACAAATGGTAGACATATGG
AT4G17750	HSFA1A R	CTTTACTAGTGTTCTGTTTCTGATGTGAGA
AT5G16820	HSFA1B F	AATGGGACTGCTTTCCTCAGAA
AT5G16820	HSFA1B R	CTTTTGCAACCTCCCCTGAA	Primers for RT-qPCR
AT1G32330	HSFA1D F	CGGCAGCATCAGAAGCAA
AT1G32330	HSFA1D R	AAGTCGGGAAGAGTTAGATCATCAG
AT3G02990	HSFA1E F	TGCCACAGGCCACAATCTT
AT3G02990	HSFA1E R	TTGCGGCTCCACAAAATCTT
AT4G27670	HSP21 F	TGCTGCATCGGCTCTATGTT
AT4G27670	HSP21 R	GCGGACTTCGATGAGACAGAA
AT5G12020	HSP17.6II F	GCGAGACGCTAAGGCAATG
AT5G12020	HSP17.6II R	GCGTTAGGGTGATCGATGA
AT4G10250	HSP22 F	GGAATCAGTCAAGGCCAAGCT
AT4G10250	HSP22 R	TTTCAGGAGATAGTTTCGTGAGGTT
AT5G12030	HSP17.6A F	GCGAGACGCAAAGGCAAT
AT5G12030	HSP17.6A R	GCATCCGGGTGCTCGATA
AT4G25200	HSP23.6-M F	CGCCGCCGTGGTGAT
AT4G25200	HSP23.6-M R	GCTCCTCGTCGGCGAAA
AT4G17750	E2Fa_ChIP_HSFA1A FP1	CCTTTACTGTAAAAGTAAGTGGCGCGA
AT4G17750	E2Fa_ChIP_HSFA1A RP1	GGTGTGAGTGTTTGATTAGATCTGTTG
AT4G17750	E2Fa_ChIP_HSFA1A FP2	CTCTCTCTCTCACTCTCCTTCCTCTGC
AT4G17750	E2Fa_ChIP_HSFA1A RP2	CTCTGTGACTCAGATATAAACGCGATA
AT4G17750	E2Fa_ChIP_HSFA1A FP3	CACTACGTTTCCCGGTATGTTTGC
AT4G17750	E2Fa_ChIP_HSFA1A RP3	GATACCGAAGTCTCTTACGGGTAACA
AT1G32330	E2Fa_ChIP_HSFA1D FP1	GTGATTTGGTATCAGTTTGAATGGAT
AT1G32330	E2Fa_ChIP_HSFA1D RP1	CGGTCAAACGGTCTATTTCTCC
AT1G32330	E2Fa_ChIP_HSFA1D FP2	CTATCGATTTTGGGAGATATAGATCGAG
AT1G32330	E2Fa_ChIP_HSFA1D RP2	GTTTACGGAAAATATGTTTGTTTGTCGG
AT1G32330	E2Fa_ChIP_HSFA1D FP3	GTCTAATTCCGTAATTTCGTAAGTGTTCA
AT1G32330	E2Fa_ChIP_HSFA1D RP3	ATACGAAACTGGTGATTTTTACAATAGGT
AT5G16820	E2Fa_ChIP_HSFA1B FP1	GCGGCAGATAAAAGAGTAAAACTAGAC
AT5G16820	E2Fa_ChIP_HSFA1B RP1	CGTGTAACGAAATCTCTAATTTTATATCG
AT5G16820	E2Fa_ChIP_HSFA1B FP2	GTGTTTCGTCGCTTCACTTCAAAT
AT5G16820	E2Fa_ChIP_HSFA1B RP2	CGTGGCATAATATACACCGTTAAAA
AT3G02990	E2Fa_ChIP_HSFA1E FP1	GTTTGGTATCCGAAGAACCAGAAA
AT3G02990	E2Fa_ChIP_HSFA1E RP1	GGGCAAAGCAAGCAAGCACCT
AT3G02990	E2Fa_ChIP_HSFA1E FP2	GGTAAGAGAACCTTAAAATATTCCCCTCC
AT3G02990	E2Fa_ChIP_HSFA1E RP2	GATATCTAACGGCTCATCATGTAAGACTA
AT3G02990	E2Fa_ChIP_HSFA1E FP3	AAATTATTGGCCGTCTCGGCG
AT3G02990	E2Fa_ChIP_HSFA1E RP3	CGTACCTGGTCTTTTTCTGATTAACG
AT5G12020	E2Fa_ChIP_HSP17.6 II F1	GGTCATTCCTCTGTTTTTGCAG
AT5G12020	E2Fa_ChIP_HSP17.6 II R1	CTGTGTTACTGATCTCATACCCATAAAT
AT3G46230	E2Fa_ChIP_HSP17.4 F1	GCGCTTTATTTATTCTCAATTTTCCC
AT3G46230	E2Fa_ChIP_HSP17.4 R1	GAAGATCTAGAAACGGCGGGAAA
AT5G12030	E2Fa_ChIP_HSP17.6A F1	TCTTGTTTTTGATTGCTTGCACTT
AT5G12030	E2Fa_ChIP_HSP17.6A R1	GCATGACCTGGAATTATATTTGGC
AT5G37670	E2Fa_ChIP_HSP15.7C-Cl F1	CAGTGTTTGAGAAATGGTGAATTG
AT5G37670	E2Fa_ChIP_HSP15.7C-Cl R1	CAGTTCTCCGACCATCATAATCT
AT4G25200	E2Fa_ChIP_HSP23.6-M F1	GACCTCAACACCAATATATATTTGCCTT	Primers for ChIP
AT4G25200	E2Fa_ChIP_HSP23.6-M R1	ACATGAATGAAAAGGACCAAAAT
AT2G07690	E2Fa_ChIP_MCM5 F1	AGAAAGAAAGACCCAATAACCAAC
AT2G07690	E2Fa_ChIP_MCM5 R1	TCTAAACGAAGAGAGAGAGTGGG
AT5G24330	E2Fa_ChIP_ATXR6 F1	CCGAACCGAACAACCAAAATATATG
AT5G24330	E2Fa_ChIP_ATXR6 R1	CCAGAGAAAGAGAGAGAGTGAGAGATT
AT2G26150	Ac_ChIP_HSFA2 FP	CCCACATTAAAAAGAAGGACCTAGA
AT2G26150	Ac_ChIP_HSFA2 RP	GGGGAGAGAAGAGAAGGTTCTAGA
AT3G12580	Ac_ChIP_HSP70 FP	GAGGACTAAAGAAAAAGTAATTTCCTTTT
AT3G12580	Ac_ChIP_HSP70 RP	GAGCTTTCGAGAACGTTCACG
AT1G54050	Ac_ChIP_ HSP20-I F	GATTTAATGACGTGGAAGCTTTTG
AT1G54050	Ac_ChIP_ HSP20-I R	CAACAATTCTGAAATTTTCCAGG
AT1G52560	Ac_ChIP_ HSP20-II F	CAAGAATAATTTGAAAGATTTTGGGTC
AT1G52560	Ac_ChIP_ HSP20-II R	GGTGTTAGAAGTTTCTAAGAGTTTCTGG
AT5G59720	H3K4me3_CHIP_HSP18.2_FP	GTTTCAACAAACGAAACTTCCTGA
AT5G59720	H3K4me3_CHIP_HSP18.2_RP	GGTTCTTGATTTTCCTGCTGATTT
AT5G12020	H3K4me3_CHIP_ HSP17.6II_FP	GTACTTTCCAGTTGAATGTATTCTTTAAA
AT5G12020	H3K4me3_CHIP_ HSP17.6II_RP	GCGGTCTTTAGAAGTTCTTCCG
AT4G10250	H3K4me3_CHIP_ HSP22_FP	CCAAAAAAGCTAGAACAATCTCAATA
AT4G10250	H3K4me3_CHIP_ HSP22_RP	GGTTAGTGATTTGGATTTATTGTAGAAG
AT4G27670	H3K4me3_CHIP_ HSP21_FP	GGTTTCTCGAATACTTGGAGATCG
AT4G27670	H3K4me3_CHIP_ HSP21_RP	GAACTGATATAAGATGATGATGATGC
AT2G29500	H3K4me3_ChIP_ HSP20-III F	GAACACAAACAATCTTCAAAATGCTCC
AT2G29500	H3K4me3_ChIP_ HSP20-III R	GTTGATATCTTCTTGAGAACTTTGATTTTTCG
AT1G74310	H3K4me3_ChIP_ HSP101 F	CGCTCTCTCGCAATTCACAAAGTA
AT1G74310	H3K4me3_ChIP_ HSP101 R	CACACAAATGAGAACAAGATTGTCG
	TA3_ChIP_FP	CTGCGTGGAAGTCTGTCAAA
	TA3 _ChIP_RP	CTATGCCACAGGGCAGTTTT
AT3G18780	ACT2_ChIP_ FP1	TAACTCTCCCGCTATGTATGTCGC
AT3G18780	ACT2_ChIP_ RP1	CCACTGAGCACAATGTTACCGTAC
